# Horizontally transferred genes as RNA interference targets for aphid and whitefly control

**DOI:** 10.1101/2022.10.07.511359

**Authors:** Honglin Feng, Wenbo Chen, Sonia Hussain, Sara Shakir, Vered Tzin, Femi Adegbayi, Todd Ugine, Zhangjun Fei, Georg Jander

## Abstract

RNA interference (RNAi)-based technologies are starting to be commercialized as a new approach for agricultural pest control. Horizontally transferred genes (HTGs), which have been transferred into insect genomes from viruses, bacteria, fungi, or plants, are attractive targets for RNAi-mediated pest control. HTGs are often unique to a specific insect family or even genus, making it unlikely that RNAi constructs targeting such genes will have negative effects on ladybugs, lacewings, and other beneficial predatory insect species. In this study, we sequenced the genome of a red, tobacco-adapted isolate of *Myzus persicae* (green peach aphid) and bioinformaticaly identified 30 HTGs. We then used plant-mediated virus-induced gene silencing (VIGS) to show that several HTGs of bacterial and plant origin are important for aphid growth and/or survival. Silencing the expression of fungal HTGs did not affect aphid survivorship, but decreased aphid reproduction. Importantly, although there was uptake of plant-expressed RNA by *Coccinella septempunctata* (seven-spotted ladybugs) via the aphids that they consumed, we did not observe negative effects on ladybugs from aphid-targeted VIGS constructs. In other experiments, we targeted five *Bemisia tabaci* (whitefly) HTGs using VIGS and demonstrated that knockdown of some of these genes affected whitefly survival. As functional HTGs have been identified in the genomes of numerous pest species, we propose that these HTGs should be explored further as efficient and safe targets for control of insect pests using plant-mediated RNA interference.
