## Supplementary material for "Horizontally transferred genes as RNA interference targets for aphid and whitefly control": Figure S1

### Sheet: Sheet1
Gene ID	Annotation	Method	Origin	Myzus persicae G006	Pea aphid (Acyrthosiphon pisum)	Soybean aphid (Aphis glycines)	Cotton aphid (Aphis gossypii)	Grape phylloxera (Daktulosphaira vitifoliae)	Russian wheat aphid (Diuraphis noxia)	Woolly aphid aphid (Eriosoma lanigerum)	Black cherry aphid (Myzus cerasi)	Banana aphid (Pentalonia nigronervosa)	Corn aphid (Rhopalosiphum maidis)	Bird cherry-oat aphid (Rhopalosiphum padi)
MPE127429	Putative LD carboxypeptidase	Homology	Bacteria	g7573	NP_001155984.1/XP_029341985.1/XP_008181195.1/XP_008181194.1/XP_008181192.1	AG000567-PA	XP_027853676.1	NO	XM_015509765.1	jg13542.p1	Mca28509.t1-protein	g26837.p1	XP_026811577.1	Rpa16117.t1-protein
MPE127428	ATP binding protein	Homology	Bacteria	g22518	XP_008185345.1	AG004000-PA	XP_027837059.1	DV3001869-PA	XM_015508735.1	jg6202.p1	Mca15683.t1-protein	g25418.p1	XP_026814440.1	Rpa00131.t1-protein
MPE015894	N-acetylmuramoyl-L-alanine amidase AmiD	Homology	Bacteria	g11696	XP_008179904.1	NO	NO	NO	XM_015512754.1	NO	Mca01675.t1	NO	NO	NO
MPE005086	Cytolethal distending toxin subunit B	Homology	Virus	g8915	NO	NO	NO	NO	NO	NO	Mca04595.t1	NO	NO	NO
MPE025920	Non-structural protein NS1 superfamily	Homology	Virus	g15839/g23104	XP_016656124.1	AG6033006	NO	DV3018063	NO	NO	Mca27954.t1	g12476.p1/g13022.p1	NO	Rpa20011.t1
MPE014463	Non-structural protein NS1 superfamily	Homology	Virus	g23471	NO	NO	NO	NO	NO	NO	NO	NO	NO	NO
MPE006690	Non-structural protein NS1 superfamily	Homology	Virus	g10395/g10396	NO	NO	NO	NO	NO	NO	NO	NO	NO	NO
MPE006487	Lycopene cyclase/phytoene synthase	De novo/Homology	Fungi	g10212	XP_003241668.1	AG6026043	XP_027845627.1	DV3003639	XM_015513660.1	jg18814.p1/jg18806.p0	Mca16350.t1	g6097.p1	XP_026804520.1/XP_026804519.1	Rpa14778.t1
MPE006492	Lycopene cyclase/phytoene synthase	De novo/Homology	Fungi	g10217	XP_001943170.1	AG6026057	XP_027845623.1	DV3003639	XM_015513690.1	jg18812.p1	Mca06083.t1	g9416.p1	XP_026807313.1/XP_026807312.1/XP_026807311.1/XP_026807310.1/XP_026807309.1/XP_026807308.1/XP_026807307.1	Rpa14780.t1
MPE006495	Lycopene cyclase/phytoene synthase	Homology	Fungi	g10226	XP_003241668.1	AG6026043	XP_027845633.1	DV3003639	XM_015513669.1	jg18814.p1	Mca18141.t1	g6096.p1	XP_026807314.1/XP_026807314.1/XP_026807314.1/XP_026807315.1	Rpa14779.t1
MPE006496	Lycopene cyclase/phytoene synthase	De novo/Homology	Fungi	g10221	XP_001950787.1	AG6026049	XP_027845628.1	DV3003639	XM_015513670.1	jg18814.p1/jg18806.p1	Mca06085.t1	g6097.p1	XP_026807318.1/XP_026807319.1	Rpa14778.t1
MPE006497	Lycopene cyclase/phytoene synthase	Homology	Fungi	g10222	XP_001950787.1	AG6026049	XP_027845633.1	DV3003639	XM_015513667.1	jg18814.p1	Mca18141.t1	g18112.p1	XP_026807314.1/XP_026807315.1	Rpa14777.t1
MPE006498	Lycopene cyclase/phytoene synthase	Homology	Fungi	g10224	XP_003241668.1	AG6026043	XP_027845633.1	DV3003639	XM_015513668.1	jg18814.p1	Mca18141.t1	g6096.p1	XP_026807314.1/XP_026807315.1	Rpa14779.t1/Rpa14778.t1/Rpa14777.t1
MPE006500	Lycopene cyclase/phytoene synthase	De novo/Homology	Fungi	g10226	XP_008178846.1	AG6026049	XP_027845633.1	DV3003639	XM_015513667.1/XM_015513668.1	jg18814.p	Mca06085.t1	g6096.p1	XP_026807314.1/XP_026807315.1	Rpa14779.t1/Rpa14778.t1/Rpa14777.t1
MPE006501	Lycopene cyclase/phytoene synthase	De novo/Homology	Fungi	g10230	XP_003241668.1	AG6026043	XP_027845625.1	DV3003639	XM_015513659.1	jg18814.p1/jg18806.p1	Mca18141.t1	g6097.p1	XP_026804519.1/XP_026804520.1/XP_026805481.1	Rpa14779.t1/Rpa14778.t1Rpa14777.t1/Rpa14780.t1
MPE006504	Lycopene cyclase/phytoene synthase	De novo/Homology	Fungi	g10230	XP_003241668.1	AG6026043	XP_027845625.1/XP_027845626.1	DV3003639	XM_015513659.1/XM_015513660.1	jg18814.p1/jg18806.p1	Mca18141.t1	g6097.p1	XP_026804519.1/XP_026804520.1/XP_026805481.1	Rpa24054.t1/Rpa25921.t1
MPE006493	Carotenoid desaturase	De novo/Homology	Fungi	g10218	XP_001943225.2	AG6026044	XP_027845630.1	DV3003641	XM_015513671.1	jg18815.p1	Mca06084.t1	g6098.p1	XP_026807320.1/XP_026807321.1/XP_026807322.1/XP_026804521.1	NO
MPE006499	Carotenoid desaturase	De novo/Homology	Fungi	g10225	XP_001950764.1	AG6026039	XP_027845629.1	DV3003641	XM_015513649.1	jg18815.p1	Mca20636.t1	g6098.p1/g2810.P1	XP_026804520.1/XP_026804521.1/XP_026804522.1	NO
MPE006502	Carotenoid desaturase	De novo/Homology	Fungi	g10227	NP_001171302.1	AG6026044	XP_027845630.1	DV3003641	XM_015522723.1	jg18815.p1	Mca28636.t1/Mca24089.t1	g6098.p1/g2810.P1	XP_026807320.1/XP_026807321.1/XP_026807322.1/XP_026804521.1	NO
MPE006505	Carotenoid desaturase	Homology	Fungi	g10232	XP_008178825.1	AG6026044	XP_027845630.1	DV3003641	XM_015513671.1	jg18815.p1	Mca20636.t1	g6098.p1/g2810.P1	XP_026807320.1/XP_026807321.1/XP_026807322.1/XP_026804521.1	Rpa22285.t1
MPE002740	unknown with ankyrin repeats	Homology	Plant	g6582	XP_001946287.2/XP_003247041.1	AG6008422	XP_027838732.1	NO	NO	jg10045.p1	Mca11782.t1	g26207.p1	XP_026814014.1	Rpa14189.t1
MPE008575	unknown with ankyrin repeats	Homology	Plant	g19784	NO	NO	NO	NO	NO	NO	Mca14604.t1	NO	NO	NO
MPE008576	unknown with ankyrin repeats	Homology	Plant	g19785	NO	NO	NO	NO	NO	NO	Mca14604.t1	NO	NO	NO
MPE010373	unknown with ankyrin repeats	De novo/Homology	Plant	g18575	XP_003241463.1	NO	NO	NO	NO	NO	Mca22134.t1	g5098.p1	XP_026818469.1	Rpa12930.t1
MPE011636	Reverse transcriptase domain-containing protein	De novo	Plant	g17366/g5842	NO	NO	NO	NO	NO	NO	Mca20823.t1	NO	NO	Rpa23310.t1/Rpa22453.t1
MPE013670	unknown with ankyrin repeats	Homology	Plant	g18103	NO	NO	NO	NO	NO	NO	Mca11050.t1	NO	NO	NO
MPE016359	unknown with ankyrin repeats	Homology	Plant	g11933/g11934/g12021	XP_003242074.1/XP_016657017.1	AG6019794	XP_027845238.1	NO	XM_015512314.1	NO	Mca21236.t1	g20345.p1	XP_026818127.1	Rpa02254.t1
MPE018635	unknown with ankyrin repeats	De novo/Homology	Plant	g14108	NO	NO	NO	NO	NO	NO	NO	NO	NO	NO
MPE018636	unknown with ankyrin repeats	Homology	Plant	g14109	XP_008178663.1	NO	NO	NO	NO	NO	NO	NO	NO	Rpa09758.t2
MPE023973	unknown with ankyrin repeats	De novo/Homology	Plant	g5064	NO	AG6015168	NO	NO	XM_015511883.1	NO	Mca13626.t1	NO	XP_026806342.1	Rpa13203.t1
