## Supplementary material for "Horizontally transferred genes as RNA interference targets for aphid and whitefly control": Figure S2

### Sheet: Sheet1
Supplementary Table S1: Primers used for aphid and whitefly VIGS (Note: attB adapter sequences for gateway cloning is highlighted in red)
Table S1A: Primers for amplifying dsRNAs of aphid targets for VIGS
Gene ID	VIGS primer F	VIGS primer R	Amplicon Size (nt)	Coordinates in gene	Notes
MYZPE13164_G006_v1.0_000056750.1	GGGGACAAGTTTGTACAAAAAAGCAGGCTTATGCTTGTCCAGCACTGTCTC	GGGGACCACTTTGTACAAGAAAGCTGGGTGTGACGACGTGTTCGAAATTG	291	997-1288
MYZPE13164_G006_v1.0_000181580.1	GGGGACAAGTTTGTACAAAAAAGCAGGCTTACATCACGCCGGAATATCTTT	GGGGACCACTTTGTACAAGAAAGCTGGGTGATCCAACCAAGCACCTATGC	294	Exon2:27-321
MYZPE13164_G006_v1.0_000189970.1	GGGGACAAGTTTGTACAAAAAAGCAGGCTTAGTACGAATTGCGGCTGATCT	GGGGACCACTTTGTACAAGAAAGCTGGGTGTTTAAGCTACTCATGGGCCG	285	547-832
MYZPE13164_G006_v1.0_000003450.1	GGGGACAAGTTTGTACAAAAAAGCAGGCTTATGCACAAAAACACGGATGTC	GGGGACCACTTTGTACAAGAAAGCTGGGTGATGGGCATAGATGAGGCAAG	250	Exon2:793-1043
MYZPE13164_G006_v1.0_000077430.1	GGGGACAAGTTTGTACAAAAAAGCAGGCTTAAAGATTATGAGTCGGCGTGC	GGGGACCACTTTGTACAAGAAAGCTGGGTGTCAAAGCCATGGTAGACGTG	276	366-642
MYZPE13164_G006_v1.0_000149020.1	GGGGACAAGTTTGTACAAAAAAGCAGGCTTATTCATGCAGCAGGTAATGGA	GGGGACCACTTTGTACAAGAAAGCTGGGTGGGGCACACATATTGGACCTC	249	273-522
MYZPE13164_G006_v1.0_000153200.1	GGGGACAAGTTTGTACAAAAAAGCAGGCTTACAACTCGAGTGTCTGGCGTA	GGGGACCACTTTGTACAAGAAAGCTGGGTGGTTCTCGTGCGCGTACATTA	276	Exon2:395-671
MYZPE13164_G006_v1.0_000171670.1	GGGGACAAGTTTGTACAAAAAAGCAGGCTTAGAGCCCATGGGATGAAGATA	GGGGACCACTTTGTACAAGAAAGCTGGGTGCTTGCGCAGCATAAGAACAG	283	331-614
MYZPE13164_G006_v1.0_000171690.1	GGGGACAAGTTTGTACAAAAAAGCAGGCTTAGAAAATGTGCGTAAATGGGG	GGGGACCACTTTGTACAAGAAAGCTGGGTGTAATGCAGCCTCAGAACACG	291	126-417
MYZPE13164_G006_v1.0_000180350.1	GGGGACAAGTTTGTACAAAAAAGCAGGCTTAGCTGTTGCGAGTCACTGTTC	GGGGACCACTTTGTACAAGAAAGCTGGGTGTCCCACATGCACATGTTCTC	283	139-422
MYZPE13164_G006_v1.0_000181250.1	GGGGACAAGTTTGTACAAAAAAGCAGGCTTAGCAATGACGATGCAAAAGAA	GGGGACCACTTTGTACAAGAAAGCTGGGTGCGTCTTTGGTAACAGGGCAT	291	34-325
MYZPE13164_G006_v1.0_000063240.1					Not Found in USDA-Red genome
MYZPE13164_G006_v1.0_000063830.1
MYZPE13164_G006_v1.0_000073360.1
MYZPE13164_G006_v1.0_000134290.1	GGGGACAAGTTTGTACAAAAAAGCAGGCTTAGAATATCATTTTACCTACCTCGT	GGGGACCACTTTGTACAAGAAAGCTGGGTGAAGATCCTACTCTTCTTCCTTC			Carotenoid synthase
MYZPE13164_G006_v1.0_000134340.1
MYZPE13164_G006_v1.0_000134360.1
MYZPE13164_G006_v1.0_000134370.1
MYZPE13164_G006_v1.0_000134380.1
MYZPE13164_G006_v1.0_000134390.1
MYZPE13164_G006_v1.0_000134400.1
MYZPE13164_G006_v1.0_000134420.1
MYZPE13164_G006_v1.0_000134410.1	GGGGACAAGTTTGTACAAAAAAGCAGGCTTAGCTGCTAGACTTAGCAAAAAAGG	GGGGACCACTTTGTACAAGAAAGCTGGGTGTGATATATCTGTAGTGAGTTC			Carotenoid desaturase
MYZPE13164_G006_v1.0_000134350.1
MYZPE13164_G006_v1.0_000134430.1
MYZPE13164_G006_v1.0_000134480.1
MYZPE13164_G006_v1.0_000203460.1
MpCDTB	GGGGACAAGTTTGTACAAAAAAGCAGGCTTACTTGGAATTCAAATGGCTACAA	GGGGACCACTTTGTACAAGAAAGCTGGGTGTTCGGTACTGGAGTTCCTGC	136	89-224
Table S1B: qPCR Primers for quantifying target gene expression in aphids fed on the VIGS plants
Gene ID	qPCR primer F	qPCR primer R	Amplicon Size (nt)	Coordinates in gene	Notes
MYZPE13164_G006_v1.0_000056750.1	ACTTGGCGAGGAACTTTCAC	TACTGCACGCAATTGTCGTC	142	474-596
MYZPE13164_G006_v1.0_000181580.1	TTACCAAGTACCGTCCCTCAAC	TGATTGGCAGTGAAGTGTGC	142	Exon2:350-491
MYZPE13164_G006_v1.0_000189970.1	ACAACTGCAGTGACAGCAAC	AAGATTTGCCCATGGACGAC	72	28-100
MYZPE13164_G006_v1.0_000003450.1	TGGATGTCCGTGGGGAATTAAG	TGGATGTCCGTGGGGAATTAAG	92	Exon2:543-634
MYZPE13164_G006_v1.0_000077430.1	ATTGCAGAGACAACGGATGC	TCAAAGTTCGCAACCGAGTG	142	669-811
MYZPE13164_G006_v1.0_000149020.1	TGCAAGGCTCCAATGATACTATG	ACCTGCTGCATGAAGACAAC	119	149-267
MYZPE13164_G006_v1.0_000153200.1	TTCTCGTTTCAAGCCACACC	AACGCCAAGCACTCCAAATG	104	Exon2: 48-152
MYZPE13164_G006_v1.0_000171670.1	GAGAACTTATGCCCATGGGATG	TCATCGCAGCATTTGAGCAC	130	Dup2:141-271
MYZPE13164_G006_v1.0_000171690.1	AAGTATGGGAGCCTGGCTTG	ATCTGAGACAATCCTGGTGTCC	109	Dsup2:496-604
MYZPE13164_G006_v1.0_000180350.1	ATGTACGCTCACCAAAACGG	TGGACAACCGATGTTCAACG	102	633-735
MYZPE13164_G006_v1.0_000181250.1	ACCTAGTTACCTGCTTCACTGC	ATCCTGCGAAGAAGGCTGTATC	105	563-667
MYZPE13164_G006_v1.0_000063240.1					Not Found in USDA-Red genome
MYZPE13164_G006_v1.0_000063830.1
MYZPE13164_G006_v1.0_000073360.1
MYZPE13164_G006_v1.0_000134290.1	ATGGACGACGAAGGAAGAAGA	ATGGATCAACCGTGTGGAAT			Carotenoid synthase
MYZPE13164_G006_v1.0_000134340.1
MYZPE13164_G006_v1.0_000134360.1
MYZPE13164_G006_v1.0_000134370.1
MYZPE13164_G006_v1.0_000134380.1
MYZPE13164_G006_v1.0_000134390.1
MYZPE13164_G006_v1.0_000134400.1
MYZPE13164_G006_v1.0_000134420.1
MYZPE13164_G006_v1.0_000134410.1	TTGTGCCGGAATTGAATGTA	GATGGATCGTCGGGTAACAT			Carotenoid desaturase
MYZPE13164_G006_v1.0_000134350.1
MYZPE13164_G006_v1.0_000134430.1
MYZPE13164_G006_v1.0_000134480.1
MYZPE13164_G006_v1.0_000203460.1
MpCDTB	TGCATCCCCCAATGTTACTCC	GCGGTTAGTATAAGCACGATCG	130
MpActin	ACGACCAGCCAAGTCCAAACG	GGCATCACACTTTCTACAATG
MpRpL7	TGCCGGAGTCTGTACTCAAA	CACGCGTTCTTTACGTTCCT
MpEF1α	CCGATTGTGCTGTGCTTATTG	CAAGGTGAAAGCCAATAGAGC	103
Table S1C: Primers for amplifying dsRNAs of whitefly targets for VIGS
Primers name	VIGS primer F	VIGS primer R	Amplicon Size		Notes
Bta-AChE	GGGGACAAGTTTGTACAAAAAAGCAGGCTTACGCACAATATCACGCTCTTCG	GGGGACCACTTTGTACAAGAAAGCTGGGTGCGTGTGAGGGCAGCCGACAGCC	200		Malik et al., 2016
Bta-TLR7	GGGGACAAGTTTGTACAAAAAAGCAGGCTTACACGCCGAAAGTTTCATCTA	GGGGACCACTTTGTACAAGAAAGCTGGGTGTTGTCGTTCAAAAGGAGGG	547		Chen et al., 2015
Bta-TBCD	GGGGACAAGTTTGTACAAAAAAGCAGGCTTAGGGCAGTTAGTTCGCTCAA	GGGGACCACTTTGTACAAGAAAGCTGGGTGACGCCTACTTTCTGACCATTT	447
Bta-SQS	GGGGACAAGTTTGTACAAAAAAGCAGGCTTACTTCCTCCAGAAGACCAACATC	GGGGACCACTTTGTACAAGAAAGCTGGGTGTCTTCCTCCTGATGACTCGAATA	442
Bta-DAPDC	GGGGACAAGTTTGTACAAAAAAGCAGGCTTAATCAGTTATGATGGGAAGACGAGT	GGGGACCACTTTGTACAAGAAAGCTGGGTGGACTCGTATAAAGATGGACGGATT	230
Bta-ASS	GGGGACAAGTTTGTACAAAAAAGCAGGCTTATACTCAACTACCTGAAAGAACGCA	GGGGACCACTTTGTACAAGAAAGCTGGGTGTAAGGTGTCAGTTTCTCCCCATT	250
Bta-APO	GGGGACAAGTTTGTACAAAAAAGCAGGCTTAAAGACTCGGCTAATGAATAGCATC	GGGGACCACTTTGTACAAGAAAGCTGGGTGCTCTGTACCAATTTTCTGGGATTT	250
Bta-CYN	GGGGACAAGTTTGTACAAAAAAGCAGGCTTATGATGTTGACTACTCCCTTCTTTG	GGGGACCACTTTGTACAAGAAAGCTGGGTGTGTAATCTTAACCCAGTCACCCTT	241
Table S1D: qPCR Primers for quantifying target gene expression in whiteflies fed on the VIGS plants
Primers name	qPCR primer F	qPCR primer R	Amplicon Size
Bta-AChE	GAAGGAGAGAGGAGCAAGTA	TTTGCCTTTCGTCGTCTG	102
Bta-TLR7	GGCTGATAGACAACAGCATAG	CTTCGATCTGGACGTTCTTG	138
Bta-TBCD	CGAGTTCTCAGCTCCAATTAC	CCATCTCGGCTTTGGTTAG	94
Bta-SQS	CATCTGCCTCTTCTACCTCATC	GGAGGGTGAGCTCTTTCTTT	89
Bta-DAPDC	TTTGGCCAGTCAAAGTCCCT	CCCCGATTTAAGGGTGGCA	157
Bta-ASS	ATCATCGCCAAAGCCCAAGT	GAACGGAGGTCCCACTCTCT	167
Bta-APO	GGGAGTCCTAGGAATGGGGT	AAACATCGCCCTCCATCCTG	173
Bta-CYN	AAACCAGGTCCGCTAAAGCA	TCCATAGAACAGTGCGGCAA	174
Bta-actin	TCACCACCACAGCTGAGAGA	CTCGTGGATACCGCAAGATT	230		Chen et al., 2015
